# High-throughput functional characterization of combinations of transcriptional activators and repressors

**DOI:** 10.1101/2022.12.20.521091

**Authors:** Adi X. Mukund, Josh Tycko, Sage J. Allen, Stephanie A. Robinson, Cecelia Andrews, Connor H. Ludwig, Kaitlyn Spees, Michael C. Bassik, Lacramioara Bintu

## Abstract

Despite growing knowledge of the functions of individual human transcriptional effector domains, much less is understood about how multiple effector domains within the same protein combine to regulate gene expression. Here, we measure transcriptional activity for 8,400 effector domain combinations by recruiting them to reporter genes in human cells. In our assay, weak and moderate activation domains synergize to drive strong gene expression, while combining strong activators often results in weaker activation. In contrast, repressors combine linearly and produce full gene silencing, and repressor domains often overpower activation domains. We use this information to build a synthetic transcription factor whose function can be tuned between repression and activation independent of recruitment to target genes by using a small molecule drug. Altogether, we outline the basic principles of how effector domains combine to regulate gene expression and demonstrate their value in building precise and flexible synthetic biology tools.
