## Supplementary Table 1 -- Co-Recruit_Oligo_Library for "High-throughput functional characterization of combinations of transcriptional activators and repressors"

	Gene	label	Pathway	Description	Extended Domain DNA sequence	Valid?
0	CBX1	Short_nuclear_domain;CBX1_HUMAN;Chromo_shadow;104;52	HP1	NucDom Repr	GAGGAGAGCGAGAAGCCCAGAGGCTTCGCCAGAGGCCTGGAGCCCGAGAGAATCATCGGCGCCACCGACAGCAGCGGCGAGCTGATGTTCCTGATGAAGTGGAAGAACAGCGACGAGGCCGACCTGGTGCCCGCCAAGGAGGCCAACGTGAAGTGCCCCCAGGTGGTGATCAGCTTCTACGAGGAGAGACTGACCTGGCACAGCTACCCCAGCGAGGACGACGACAAGAAGGACGACAAG	TRUE
1	SUMO3	Short_nuclear_domain;SUMO3_HUMAN;Rad60-SLD;12;70	Sumoylation	NucDom Repr	GAGAACGACCACATCAACCTGAAGGTGGCCGGCCAGGACGGCAGCGTGGTGCAGTTCAAGATCAAGAGACACACCCCCCTGAGCAAGCTGATGAAGGCCTACTGCGAGAGACAGGGCCTGAGCATGAGACAGATCAGATTCAGATTCGACGGCCAGCCCATCAACGAGACCGACACCCCCGCCCAGCTGGAGATGGAGGACGAGGACACCATCGACGTGTTCCAGCAGCAGACCGGCGGC	TRUE
2	CDYL2	Short_nuclear_domain;CDYL2_HUMAN;Chromo;1;50	Chromodomain	NucDom Repr	GCCAGCGGCGACCTGTACGAGGTGGAGAGAATCGTGGACAAGAGAAAGAACAAGAAGGGCAAGTGGGAGTACCTGATCAGATGGAAGGGCTACGGCAGCACCGAGGACACCTGGGAGCCCGAGCACCACCTGCTGCACTGCGAGGAGTTCATCGACGAGTTCAACGGCCTGCACATGAGCAAGGACAAGAGAATCAAGAGCGGCAAGCAGAGCAGCACCAGCAAGCTGCTGAGAGACAGC	TRUE
3	MPP8	Short_nuclear_domain;MPP8_HUMAN;Chromo;44;50	Binds H3K9me3; HUSH complex/SETDB1	NucDom Repr	GCCGAGGCCTTCGGCGACAGCGAGGAGGACGGCGAGGACGTGTTCGAGGTGGAGAAGATCCTGGACATGAAGACCGAGGGCGGCAAGGTGCTGTACAAGGTGAGATGGAAGGGCTACACCAGCGACGACGACACCTGGGAGCCCGAGATCCACCTGGAGGACTGCAAGGAGGTGCTGCTGGAGTTCAGAAAGAAGATCGCCGAGAACAAGGCCAAGGCCGTGAGAAAGGACATCCAGAGA	TRUE
4	YAF2	Short_nuclear_domain;YAF2_HUMAN;YAF2_RYBP;78;32	Yy1, PcG; inhibits Myc, H3K9me3	NucDom Repr	AAGGACAAGGTGGAGAAGGAGAAGAGCGAGAAGGAGACCACCAGCAAGAAGAACAGCCACAAGAAGACCAGACCCAGACTGAAGAACGTGGACAGAAGCAGCGCCCAGCACCTGGAGGTGACCGTGGGCGACCTGACCGTGATCATCACCGACTTCAAGGAGAAGACCAAGAGCCCCCCCGCCAGCAGCGCCGCCAGCGCTGACCAACACAGCCAAAGCGGAAGCAGCAGCGACAACACC	TRUE
5	CREM	Short_nuclear_domain;CREM_HUMAN;bZIP_1;265;45	bZIP transcription factor	NucDom Repr	GTGGTGATGGCCGCCAGCCCCGGCAGCCTGCACAGCCCCCAGCAGCTTGCTGAGGAAGCCACCAGAAAGAGAGAGCTGAGACTGATGAAGAACAGAGAGGCCGCCAAGGAGTGCAGAAGAAGAAAGAAGGAGTACGTGAAGTGCCTGGAGAGCAGAGTGGCCGTGCTGGAGGTGCAGAACAAGAAGCTGATCGAGGAGCTGGAGACCCTGAAGGACATCTGCAGCCCCAAGACCGACTAC	TRUE
6	TOX	Short_nuclear_domain;TOX_HUMAN;HMG_box;255;68	Transcription factor -- HMG_box	NucDom Repr	AAGGACCCCAACGAGCCCCAGAAGCCCGTGAGCGCCTACGCCCTGTTCTTCAGAGACACCCAGGCCGCCATCAAGGGCCAGAACCCCAACGCCACCTTCGGCGAGGTGAGCAAGATCGTGGCCAGCATGTGGGACGGCCTGGGCGAGGAGCAGAAGCAGGTGTACAAGAAGAAGACCGAGGCCGCCAAGAAGGAGTACCTGAAGCAGCTGGCCGCCTACAGAGCCAGCCTGGTGAGCAAG	TRUE
7	SSX2	Short_nuclear_domain;SSX2_HUMAN;SSXRD;108;31	Transcription factor -- SSX	NucDom Repr	CCCAAGATCATGCCCAAGAAGCCCGCCGAGGAGGGCAACGACAGCGAGGAGGTGCCCGAGGCTAGCGGACCCCAGAACGACGGCAAGGAGCTGTGCCCCCCCGGCAAGCCCACCACCAGCGAGAAGATCCACGAGAGAAGCGGCCCCAAGAGAGGCGAGCACGCCTGGACCCACAGACTGAGAGAGAGAAAGCAGCTGGTGATCTACGAGGAGATCAGCGACCCCGAGGAGGACGACGAG	TRUE
8	ASCL1	Short_nuclear_domain;ASCL1_HUMAN;HLH;105;52	Transcription factor -- HLH	NucDom Repr	AGCGGCTTCGGCTACAGCCTGCCCCAGCAGCAGCCCGCCGCCGTGGCTAGAAGAAACGAGAGAGAGAGAAACAGAGTGAAGCTGGTGAACCTGGGCTTCGCCACCCTGAGAGAGCACGTGCCCAACGGCGCCGCCAACAAGAAGATGAGCAAGGTGGAGACCCTGAGAAGCGCCGTGGAGTACATCAGAGCCCTGCAGCAGCTGCTGGACGAGCACGACGCCGTGAGCGCCGCCTTCCAG	TRUE
9	SCMH1	Short_nuclear_domain;SCMH1_HUMAN;SAM_1;580;65	Polycomb	NucDom Repr	GACGCCAGCAGACTGAGCGGCAGAGACCCCAGCAGCTGGACCGTGGAGGACGTGATGCAGTTCGTGAGAGAGGCCGACCCCCAGCTGGGCCCCCACGCCGACCTGTTCAGAAAGCACGAGATCGACGGCAAGGCCCTGCTGCTGCTGAGAAGCGACATGATGATGAAGTACATGGGCCTGAAGCTGGGCCCCGCCCTGAAGCTGAGCTACCACATCGACAGACTGAAGCAGGGCAAGTTC	TRUE
10	JDP2	Short_nuclear_domain;JDP2_HUMAN;bZIP_1;61;63	Transcription factor - bZIP/Jun	NucDom Repr	CAGCCCGTGAAGAGCGAGCTGGACGAGGAGGAGGAGAGAAGAAAGAGAAGAAGAGAGAAGAACAAGGTGGCCGCCGCCAGATGCAGAAACAAGAAGAAGGAGAGAACCGAGTTCCTGCAGAGAGAGAGCGAGAGACTGGAGCTGATGAACGCCGAGCTGAAGACCCAGATCGAGGAGCTGAAGCAGGAGAGACAGCAGCTGATCCTGATGCTGAACAGACACAGACCCACCTGCATCGTG	TRUE
11	HERC2	Short_nuclear_domain;HERC2_HUMAN;Cyt-b5;1207;72	Ubiquitin ligase; repressor	NucDom Repr	ACCCTGATCAGAAAGGCCGACCTGGAGAACCACAACAAGGACGGCGGCTTCTGGACCGTGATCGACGGCAAGGTGTACGACATCAAGGACTTCCAGACCCAGAGCCTGACCGGCAACAGCATCCTGGCCCAGTTCGCCGGCGAGGACCCCGTGGTGGCCCTGGAAGCTGCTCTGCAGTTCGAGGACACCAGAGAGAGCATGCACGCCTTCTGCGTGGGCCAGTACCTGGAGCCCGACCAG	TRUE
12	ATF1	Short_nuclear_domain;ATF1_HUMAN;bZIP_1;191;59	Transcription factor -- bZIP	NucDom Repr	CAGACCGTGGTGATGACCAGCCCCGTGACCCTGACCAGCCAGACCACCAAGACCGACGACCCCCAGCTGAAGAGAGAGATCAGACTGATGAAGAACAGAGAGGCCGCCAGAGAGTGCAGAAGAAAGAAGAAGGAGTACGTGAAGTGCCTGGAGAACAGAGTGGCCGTGCTGGAGAACCAGAACAAGACCCTGATCGAGGAGCTGAAGACCCTGAAGGACCTGTACAGCAACAAGAGCGTG	TRUE
13	ID2	Short_nuclear_domain;ID2_HUMAN;HLH;15;41	Transcription factor -- HLH	NucDom Repr	AGCGACCACAGCCTGGGCATCAGCAGAAGCAAGACCCCCGTGGACGACCCCATGAGCCTGCTGTACAACATGAACGACTGCTACAGCAAGCTGAAGGAGCTGGTGCCCAGCATCCCCCAGAACAAGAAGGTGAGCAAGATGGAGATCCTGCAGCACGTGATCGACTACATCCTGGACCTGCAGATCGCCCTGGACAGCCACCCCACCATCGTGAGCCTGCACCACCAGAGACCCGGCCAG	TRUE
14	TERF1	Short_nuclear_domain;TERF1_HUMAN;Myb_DNA-binding;359;48	Telomere nucleoprotein complex	NucDom Repr	AGCAGAATCCCCGTGAGCAAGAGCCAGCCCGTGACCCCCGAGAAGCACAGAGCCAGAAAGAGACAGGCCTGGCTGTGGGAGGAGGACAAGAACCTGAGAAGCGGCGTGAGAAAGTACGGCGAGGGCAACTGGAGCAAGATCCTGCTGCACTACAAGTTCAACAACAGAACCAGCGTGATGCTGAAGGACAGATGGAGAACCATGAAGAAGCTGAAGCTGATCAGCAGCGACAGCGAGGAC	TRUE
15	GSX1	Short_nuclear_domain;GSX1_HUMAN;Homeodomain;136;56	Transcription factor	NucDom Repr	GTGGACAGCAGCAGCAACCAGCTGCCCAGCAGCAAGAGAATGAGAACCGCCTTCACCAGCACCCAGCTGCTGGAGCTGGAGAGAGAGTTCGCCAGCAACATGTACCTGAGCAGACTGAGAAGAATCGAGATCGCCACCTACCTGAACCTGAGCGAGAAGCAGGTGAAGATCTGGTTCCAGAACAGAAGAGTGAAGCACAAGAAGGAGGGCAAGGGCAGCAACCACAGAGGCGGCGGCGGC	TRUE
16	KMT2B	Short_nuclear_domain;KMT2B_HUMAN;zf-CXXC;941;47	MLL2; deposits H3K4me; has SET domain	NucDom Repr	GGCGGCACCCTGGCCCACACCCCCAGAAGAAGCCTGCCCAGCCACCACGGCAAGAAGATGAGAATGGCCAGATGCGGCCACTGCAGAGGCTGCCTGAGAGTGCAGGACTGCGGCAGCTGCGTGAACTGCCTGGACAAGCCCAAGTTCGGCGGCCCCAACACCAAGAAGCAGTGCTGCGTGTACAGAAAGTGCGACAAGATCGAGGCCAGAAAGATGGAGAGACTGGCCAAGAAGGGCAGA	TRUE
17	HXA13	Short_nuclear_domain;HXA13_HUMAN;Homeodomain;308;56	HOXA13; homeodomain	NucDom Repr	GTGGTGAGCCACCCCAGCGACGCCAGCAGCTACAGAAGAGGCAGAAAGAAGAGAGTGCCCTACACCAAGGTGCAGCTGAAGGAGCTGGAGAGAGAGTACGCCACCAACAAGTTCATCACCAAGGACAAGAGAAGAAGAATCAGCGCCACCACCAACCTGAGCGAGAGACAGGTGACCATCTGGTTCCAGAACAGAAGAGTGAAGGAGAAGAAGGTGATCAACAAGCTGAAGACCACCAGC	TRUE
18	PCGF2	Short_nuclear_domain;PCGF2_HUMAN;zf-C3HC4_2;1;39	Polycomb; RING finger motif	NucDom Repr	CACAGAACCACCAGAATCAAGATCACCGAGCTGAACCCCCACCTGATGTGCGCCCTGTGCGGCGGCTACTTCATCGACGCCACCACCATCGTGGAGTGCCTGCACAGCTTCTGCAAGACCTGCATCGTGAGATACCTGGAGACCAACAAGTACTGCCCCATGTGCGACGTGCAGGTGCACAAGACCAGACCCCTGCTGAGCATCAGAAGCGACAAGACCCTGCAGGACATCGTGTACAAG	TRUE
19	BIN1	Short_nuclear_domain;BIN1_HUMAN;SH3_9;513;63	Regulation of Myc activity	NucDom Repr	AGACTGGACCTGCCCCCCGGCTTCATGTTCAAGGTGCAGGCCCAGCACGACTACACCGCCACCGACACCGACGAGCTGCAGCTGAAGGCCGGCGACGTGGTGCTGGTGATCCCCTTCCAGAACCCCGAGGAGCAGGACGAGGGCTGGCTGATGGGCGTGAAGGAGAGCGACTGGAACCAGCACAAGGAGCTGGAGAAGTGCAGAGGCGTGTTCCCCGAGAACTTCACCGAGAGAGTGCCC	TRUE
20	CHD3	Short_nuclear_domain;CHD3_HUMAN;DUF1087;1286;60	Chromodomain; NuRD complex	NucDom Repr	AAGGTGGCCCAGTACGTGGTGAGAGAGGAGGACAAGATCGAGGAGATCGAGAGAGAGATCATCAAGCAGGAGGAGAACGTGGACCCCGACTACTGGGAGAAGCTGCTGAGACACCACTACGAGCAGCAGCAGGAGGACCTGGCCAGAAACCTGGGCAAGGGCAAGAGAGTGAGAAAGCAGGTGAACTACAACGACGCCGCCCAGGAGGACCAGGACAACCAGAGCGAGTACAGCGTGGGC	TRUE
21	ZN777	Short_nuclear_domain;ZN777_HUMAN;DUF3669;181;67	Zinc finger protein; transcription factor	NucDom Repr	GAGATCACCAGACTGGCCGTGTGGGCCGCCGTGCAGGCCGTGGAGAGAAAGCTGGAGGCCCAGGCCATGAGACTGCTGACCCTGGAGGGCAGAACCGGCACCAACGAGAAGAAGATCGCCGACTGCGAGAAGACCGCCGTGGAGTTCGCCAACCACCTGGAGAGCAAGTGGGTGGTGCTGGGCACCCTGCTGCAGGAGTACGGCCTGCTGCAGAGAAGACTGGAGAACATGGAGAACCTG	TRUE
22	ZN473	Short_nuclear_domain;ZN473_HUMAN;KRAB;1;41	Variant KRAB (strongest activator)	NucDom Act	GCCGAGGAGTTCGTGACCCTGAAGGACGTGGGCATGGACTTCACCCTGGGCGACTGGGAGCAGCTGGGCCTGGAGCAGGGCGACACCTTCTGGGACACCGCCCTGGACAACTGCCAGGACCTGTTCCTGCTGGACCCCCCCAGACCCAACCTGACCAGCCACCCCGACGGCAGCGAGGACCTGGAGCCCCTGGCTGGAGGAAGCCCTGAGGCCACCAGCCCCGACGTGACCGAGACCAAG	TRUE
23	FOXO3	Short_nuclear_domain;FOXO3_HUMAN;FOXO-TAD;584;41	Forkhead box TAD	NucDom Act	GACAGCCTGAGCGGCAGCAGCCTGTACAGCACCAGCGCCAACCTGCCCGTGATGGGCCACGAGAAGTTCCCCAGCGACCTGGACCTGGACATGTTCAACGGCAGCCTGGAGTGCGACATGGAGAGCATCATCAGAAGCGAGCTGATGGACGCCGACGGCCTGGACTTCAACTTCGACAGCCTGATCAGCACCCAGAACGTGGTGGGCCTGAACGTGGGCAACTTCACCGGCGCCAAGCAG	TRUE
24	MYBA	Short_nuclear_domain;MYBA_HUMAN;LMSTEN;223;46	Transcription factor; MYBL1	NucDom Act	TTCTACATCCCCGTGCAGATCCCCGGCTACCAGTACGTGAGCCCCGAGGGCAACTGCATCGAGCACGTGCAGCCCACCAGCGCCTTCATCCAGCAGCCCTTCATCGACGAGGACCCCGACAAGGAGAAGAAGATCAAGGAGCTGGAGATGCTGCTGATGAGCGCCGAGAACGAGGTGAGAAGAAAGAGAATCCCCAGCCAGCCCGGCAGCTTCAGCAGCTGGAGCGGCAGCTTCCTGATG	TRUE
25	NCOA2	Short_nuclear_domain;NCOA2_HUMAN;Nuc_rec_co-act;1054;46	Coactivator	NucDom Act	CCCTTCGGCAGCAGCCCCGACGACCTGCTGTGCCCCCACCCCGCTGCTGAAAGCCCCAGCGACGAGGGCGCTCTGCTGGACCAGCTGTACCTGGCCCTGAGAAACTTCGACGGCCTGGAGGAGATCGACAGAGCCCTGGGCATCCCCGAGCTGGTGAGCCAGAGCCAGGCCGTGGACCCCGAGCAGTTCAGCAGCCAGGACAGCAACATCATGCTGGAGCAGAAGGCCCCCGTGTTCCCC	TRUE
26	SMCA2	Short_nuclear_domain;SMCA2_HUMAN;QLQ;150;34	BAF complex	NucDom Act	AGCCAGCCCGGCGCCCTGATCCCCGGCGACCCCCAGGCTATGAGCCAACCTAACAGAGGCCCCAGCCCCTTCAGCCCCGTGCAGCTGCACCAGCTGAGAGCCCAGATCCTGGCCTACAAGATGCTGGCCAGAGGCCAGCCCCTGCCCGAGACCCTGCAGCTGGCCGTGCAAGGCAAGAGAACCCTGCCCGGCCTGCAGCAGCAGCAGCAGCAGCAGCAGCAGCAGCAGCAGCAGCAGCAG	TRUE
27	KIBRA	Short_nuclear_domain;KIBRA_HUMAN;WW;1;29	WWC1; Hippo signaling	NucDom Act	CCCAGACCCGAGCTGCCCCTGCCCGAGGGCTGGGAGGAGGCCAGAGACTTCGACGGCAAGGTGTACTACATCGACCACACCAACAGAACCACCAGCTGGATCGACCCCAGAGACAGATACACCAAGCCCCTGACCTTCGCCGACTGCATCAGCGACGAGCTGCCCCTGGGCTGGGAGGAGGCCTACGACCCCCAGGTGGGAGACTACTTCATCGACCACAACACCAAGACCACCCAGATC	TRUE
28	ZN597	Short_nuclear_domain;ZN597_HUMAN;KRAB;1;41	Variant KRAB	NucDom Act	GCCAGCATGCCCCCCACCCCCGAGGCCCAGGGCCCCATCCTGTTCGAGGACCTTGCTGTGTACTTCAGCCAGGAGGAGTGCGTGACCCTGCACCCCGCCCAGAGAAGCCTGAGCAAGGACGGCACCAAGGAGAGCCTGGAGGACGCCGCCCTGATGGGCGAGGAGGGCAAGCCCGAGATCAACCAGCAGCTGAGCCTGGAGAGCATGGAGCTGGACGAGCTGGCCCTGGAGAAGTACCCC	TRUE
29	APBB1	Short_nuclear_domain;APBB1_HUMAN;WW;229;28	Transcription factor; H4ac at DSBs; functions with SET/HDAC	NucDom Act	GGCAGCCCCAGCTACGGCAGCCCCGAGGACACCGACAGCTTCTGGAACCCCAACGCCTTCGAGACCGACAGCGACCTGCCCGCCGGCTGGATGAGAGTGCAGGACACCAGCGGCACCTACTACTGGCACATCCCCACCGGCACCACCCAGTGGGAGCCCCCCGGAAGAGCTAGCCCTAGCCAGGGCAGCAGCCCCCAGGAGGAGAGCCAGCTGACCTGGACCGGCTTCGCCCACGGCGAG	TRUE
30	DMD	DMD_control_tiles;ENSG00000198947;;31;	Dystrophin	NucDom Act	GACCCCACCAGAAGCCCCTTCCCCAGCCAGCACCTGGAGGCCCCCGAGGACAAGAGCTTCGGCAGCAGCCTGATGGAGAGCGAGGTGAACCTGGACAGATACCAGACCGCCCTGGAGGAGGTGCTGAGCTGGCTGCTGAGCGCCGAGGACACCCTGCAGGCCCAGGGCGAGATCAGCAACGACGTGGAGGTGGTGAAGGACCAGTTCCACACCCACGAGGGCTACATGATGGACCTGACC	FALSE
31	ANM2	Short_nuclear_domain;ANM2_HUMAN;SH3_1;18;45	PRMT2; histone arginine methyltransferase	NucDom Act	GAGTGCAGCGAGGCCGGCCTGCTGCAGGAGGGCGTGCAGCCCGAGGAGTTCGTGGCTATCGCCGACTACGCCGCCACCGACGAGACCCAGCTGAGCTTCCTGAGAGGCGAGAAGATCCTGATCCTGAGACAGACCACCGCCGACTGGTGGTGGGGCGAGAGAGCCGGCTGCTGCGGCTACATCCCCGCCAACCACGTGGGCAAGCACGTGGACGAGTACGACCCCGAGGACACCTGGCAG	TRUE
32	CXXC1	Short_nuclear_domain;CXXC1_HUMAN;PHD;12;48	binds non-methylated CpGs; SETD1 complex member	NucDom Act	GCCGGCGAGGACAGCAAGAGCGAGAACGGCGAGAACGCCCCCATCTACTGCATCTGCAGAAAGCCCGACATCAACTGCTTCATGATCGGCTGCGACAACTGCAACGAGTGGTTCCACGGCGACTGCATCAGAATCACCGAGAAGATGGCCAAGGCCATCAGAGAGTGGTACTGCAGAGAGTGCAGAGAGAAGGACCCCAAGCTGGAGATCAGATACAGACACAAGAAGAGCAGAGAGAGA	TRUE
33	CRTC2	Short_nuclear_domain;CRTC2_HUMAN;TORC_C;613;77	TORC2; CREB1 coactivator	NucDom Act	GGCCCCAACATCATCCTGACCGGCGACAGCAGCCCCGGCTTCAGCAAGGAGATCGCCGCCGCCCTGGCTGGCGTGCCTGGATTCGAGGTGAGCGCTGCTGGACTGGAGCTGGGCCTGGGCCTGGAGGACGAGCTGAGAATGGAGCCCCTGGGCCTGGAGGGCCTGAACATGCTGAGCGACCCCTGCGCCCTGCTGCCCGACCCCGCTGTGGAGGAGAGCTTCAGAAGCGACAGACTGCAG	TRUE
34	NOTC2	Short_nuclear_domain;NOTC2_HUMAN;Notch;1440;34	Notch transcription factor; p65 coactivator	NucDom Act	GAGGCCTGCAACAGCCACGCCTGCCAGTGGGACGGCGGCGACTGCAGCCTGACCATGGAGAACCCCTGGGCCAACTGCAGCAGCCCCCTGCCCTGCTGGGACTACATCAACAACCAGTGCGACGAGCTGTGCAACACCGTGGAGTGCCTGTTCGACAACTTCGAGTGCCAGGGCAACAGCAAGACCTGCAAGTACGACAAGTACTGCGCCGACCACTTCAAGGACAACCACTGCGACCAG	TRUE
35	CACO1	Short_nuclear_domain;CACO1_HUMAN;Zn-C2H2_12;611;26	Nuclear receptor coactivator; binds PAS domain	NucDom Act	AGCGGCGGCGAGGAGGCCAACCTGCTGCTGCCCGAGCTGGGCAGCGCTTTCTACGACATGGCCAGCGGCTTCACCGTGGGCACCCTGAGCGAGACCAGCACCGGCGGACCCGCTACCCCCACATGGAAGGAGTGCCCCATCTGCAAGGAGAGATTCCCCGCCGAGAGCGACAAGGACGCCCTGGAGGACCACATGGACGGCCACTTCTTCTTCAGCACCCAGGACCCCTTCACCTTCGAG	TRUE
36	PYGO1	Short_nuclear_domain;PYGO1_HUMAN;PHD;330;56	Wnt/androgen receptor signaling	NucDom Act	AGACACGGCCACAGCAGCAGCGACCCCGTGTACCCCTGCGGCATCTGCACCAACGAGGTGAACGACGACCAGGACGCCATCCTGTGCGAGGCCAGCTGCCAGAAGTGGTTCCACAGAATCTGCACCGGCATGACCGAGACCGCCTACGGCCTGCTGACCGCCGAGGCCAGCGCTGTGTGGGGATGCGACACCTGCATGGCCGACAAGGACGTGCAGCTGATGAGAACCAGAGAGACCTTC	TRUE
37	IKKA	Short_nuclear_domain;IKKA_HUMAN;IKKbetaNEMObind;665;36	Inhibitor of NF-kB	NucDom Act	CTGGTGGGCAGCAGCCTGGAGGGCGCCGTGACCCCCCAGACAAGCGCTTGGCTGCCCCCTACCAGCGCTGAGCACGACCACAGCCTGAGCTGCGTGGTGACCCCCCAGGACGGCGAGACCAGCGCCCAGATGATCGAGGAGAACCTGAACTGCCTGGGCCACCTGAGCACCATCATCCACGAGGCCAACGAGGAGCAGGGCAACAGCATGATGAACCTGGACTGGAGCTGGCTGACCGAG	TRUE
38	APC16	Short_nuclear_domain;APC16_HUMAN;ANAPC16;26;79	Anaphase promoting complex; K11ub, K48ub, K63-ub	NucDom Act	GACCTGGCCCCCCCCAGAAAGGCCCTGTTCACCTACCCCAAGGGCGCCGGCGAGATGCTGGAGGACGGCAGCGAGAGATTCCTGTGCGAGAGCGTGTTCAGCTACCAGGTGGCCAGCACCCTGAAGCAGGTGAAGCACGACCAGCAGGTGGCCAGAATGGAGAAGCTGGCCGGCCTGGTGGAGGAGCTGGAGGCCGACGAGTGGAGATTCAAGCCCATCGAGCAGCTGCTGGGCTTCACC	TRUE
39	WWP2	Short_nuclear_domain;WWP2_HUMAN;WW;381;28	E3 ligase; WW domain	NucDom Act	GCCATGCAGCACTTCAGCCAGAGATTCCTGTACCAGAGCAGCAGCGCCAGCACCGACCACGACCCCCTGGGCCCCCTTCCTCCTGGATGGGAGAAGAGACAGGACAACGGCAGAGTGTACTACGTGAACCACAACACCAGAACCACCCAGTGGGAGGACCCCAGAACCCAGGGCATGATCCAGGAGCCCGCCCTGCCCCCCGGATGGGAGATGAAGTACACCAGCGAGGGCGTGAGATAC	TRUE
40	ZFP28	Short_nuclear_domain;ZFP28_HUMAN;KRAB;209;37	Variant KRAB	NucDom Act	CTGGAGTACAGCCTGCTGGGCGAGCACTGGGACTACGACGCCCTGTTCGAGACCCAGCCCGGCCTGGTGACCATCAAGAACCTGGCCGTGGACTTCAGACAGCAGCTGCACCCCGCCCAGAAGAACTTCTGCAAGAACGGCATCTGGGAGAACAACAGCGACCTGGGCAGCGCCGGCCACTGCGTGGCCAAGCCCGACCTGGTTAGCCTGCTGGAGCAGGAGAAGGAGCCCTGGATGGTG	TRUE
41	DPY30	Short_nuclear_domain;DPY30_HUMAN;Dpy-30;19;41	SET1/MLL core unit; H3K4 methyltransferase	NucDom Act	GAGTACGGCCTGACCGACAACGTGGAGAGAATCGTGGAGAACGAGAAGATCAACGCCGAGAAGAGCAGCAAGCAGAAGGTGGACCTGCAGAGCCTGCCCACCAGAGCCTACCTGGACCAGACCGTGGTGCCCATCCTGCTGCAGGGCCTGGCCGTGCTGGCCAAGGAGAGACCCCCCAACCCCATCGAGTTCCTGGCCAGCTACCTGCTGAAGAACAAGGCCCAGTTCGAGGACAGAAAC	TRUE
42	KS6B2	Short_nuclear_domain;KS6B2_HUMAN;Pkinase_C;329;40	Ribosomal S6 kinase; phosphorylates eIF4B	NucDom Act	CACATGAACTGGGACGACCTGCTGGCCTGGAGAGTGGACCCCCCCTTCAGACCCTGCCTGCAGAGCGAGGAGGACGTGAGCCAGTTCGACACCAGATTCACCAGACAGACCCCCGTGGACAGCCCCGACGACACCGCCCTGAGCGAGAGCGCCAACCAGGCCTTCCTGGGCTTCACCTACGTGGCCCCCAGCGTGCTGGACAGCATCAAGGAGGGCTTCAGCTTCCAGCCCAAGCTGAGA	TRUE
43	U2AF4	Short_nuclear_domain;U2AF4_HUMAN;RRM_1;71;59	RNA-binding; pre-mRNA splicing factor	NucDom Act	GTGGAGGTGCAGGAGCACTACGACAGCTTCTTCGAGGAGGTGTTCACCGAGCTGCAGGAGAAGTACGGCGAGATCGAGGAGATGAACGTGTGCGACAACCTGGGCGACCACCTGGTGGGCAACGTGTACGTGAAGTTCAGAAGAGAGGAGGACGGCGAGAGAGCCGTGGCCGAGCTGAGCAACAGATGGTTCAACGGCCAGGCCGTGCACGGCGAGCTGAGCCCCGTGACCGACTTCAGA	TRUE
44	ITCH	Short_nuclear_domain;ITCH_HUMAN;WW;302;29	Itchy E3 ubiquitin ligase; Nedd4 family (HECT domain)	NucDom Act	AGCGGCCTGATCATCCCCCTGACCATCAGCGGCGGCAGCGGCCCCAGACCCCTGAACCCCGTGACCCAAGCTCCTCTGCCCCCCGGATGGGAGCAGAGAGTGGACCAGCACGGCAGAGTGTACTACGTGGACCACGTGGAGAAGAGAACCACCTGGGACAGACCCGAGCCCCTGCCCCCCGGCTGGGAGAGAAGAGTGGACAACATGGGCAGAATCTACTACGTGGACCACTTCACCAGA	TRUE
45	STAT2	Short_nuclear_domain;STAT2_HUMAN;STAT2_C;770;55	STAT family activator; IFNa/IFNb signaling	NucDom Act	AGCCAGACCGTGCCCGAGCCCGACCAGGGCCCCGTGAGCCAGCCTGTTCCTGAGCCTGACCTGCCCTGCGACCTGAGACACCTGAACACCGAGCCCATGGAGATCTTCAGAAACTGCGTGAAGATCGAGGAGATCATGCCCAACGGCGACCCCCTGCTGGCCGGCCAGAACACCGTGGACGAGGTGTACGTGAGCAGACCCAGCCACTTCTACACCGACGGCCCCCTGATGCCCAGCGAC	TRUE
46	DPF1	Short_nuclear_domain;DPF1_HUMAN;Requiem_N;34;71	nBAF complex	NucDom Act	CCCCTGAGCCTGGGCGAGGACTTCTACAGAGAGGCCATCGAGCACTGCAGAAGCTACAACGCCAGACTGTGCGCCGAGAGAAGCCTGAGACTGCCCTTCCTGGACAGCCAGACCGGCGTGGCCCAGAACAACTGCTACATCTGGATGGAGAAGACCCACAGAGGCCCCGGCCTGGCCCCCGGCCAGATCTACACCTACCCCGCTAGATGCTGGAGAAAGAAGAGAAGACTGAACATCCTG	TRUE
47	ABL1	Short_nuclear_domain;ABL1_HUMAN;SH3_1;50;46	Non-receptor tyrosine kinase	NucDom Act	AAGGAGAACCTGCTGGCCGGCCCCAGCGAGAACGACCCCAACCTGTTCGTGGCCCTGTACGACTTCGTGGCCAGCGGCGACAACACCCTGAGCATCACCAAGGGCGAGAAGCTGAGAGTGCTGGGCTACAACCACAACGGCGAGTGGTGCGAGGCCCAGACCAAGAACGGCCAGGGCTGGGTGCCCAGCAACTACATCACCCCCGTGAACAGCCTGGAGAAGCACAGCTGGTACCACGGC	TRUE
48	WBP4	Short_nuclear_domain;WBP4_HUMAN;WW;139;29	WW domain binding; pre-MRNA splicing	NucDom Act	TACTACGACCTGATCAGCGGCGCCAGCCAGTGGGAGAAGCCCGAGGGCTTCCAGGGCGACCTGAAGAAGACCGCCGTGAAGACCGTGTGGGTGGAGGGCCTGAGCGAGGACGGCTTCACCTACTACTACAACACCGAGACCGGCGAGAGCAGATGGGAGAAGCCCGACGACTTCATCCCCCACACCAGCGACCTGCCCAGCAGCAAGGTGAACGAGAACAGCCTGGGCACCCTGGACGAG	TRUE
49	BTK	Short_nuclear_domain;BTK_HUMAN;SH3_1;203;46	Non-receptor tyrosine kinase; B-cell function; cytokine signaling	NucDom Act	CCCGAGCCCGCCGCCGCCCCCGTGAGCACCAGCGAGCTGAAGAAGGTGGTGGCTCTGTACGACTACATGCCCATGAACGCCAACGACCTGCAGCTGAGAAAGGGCGACGAGTACTTCATCCTGGAGGAGAGCAACCTGCCCTGGTGGAGAGCCAGAGACAAGAACGGCCAGGAGGGCTACATCCCCAGCAACTACGTGACCGAGGCCGAGGACAGCATCGAGATGTACGAGTGGTACAGC	TRUE
50	SMRC2	Short_nuclear_domain;SMRC2_HUMAN;Myb_DNA-binding;580;45	BAF complex	NucDom Act	ATGTACACCAAGAAGAACGTGCCCAGCAAGAGCAAGGCCGCCGCCAGCGCCACCAGAGAGTGGACCGAGCAGGAGACCCTGCTGCTGCTGGAGGCCCTGGAGATGTACAAGGACGACTGGAACAAGGTGAGCGAGCACGTGGGCAGCAGAACCCAGGACGAGTGCATCCTGCACTTCCTGAGACTGCCCATCGAGGACCCCTACCTGGAGGACAGCGAGGCCAGCCTGGGCCCCCTGGCC	TRUE
51	MTA3	Short_nuclear_domain;MTA3_HUMAN;GATA;357;37	Represses SNAI1; co-repressor of BCL6	NucDom Act	GGCGCCGTGAACGGCGCCGTGGGCACCACCTTCCAGCCCCAGAACCCCCTGCTGGGCAGAGCCTGCGAGAGCTGCTACGCCACCCAGAGCCACCAGTGGTACAGCTGGGGCCCCCCCAACATGCAGTGCAGACTGTGCGCCATCTGCTGGCTGTACTGGAAGAAGTACGGCGGCCTGAAGATGCCCACCCAGAGCGAGGAGGAGAAGCTGAGCCCCAGCCCCACCACCGAGGACCCCAGA	TRUE
52	DMD	DMD_control_tiles;ENSG00000198947;;176;	Dystrophin	Control	AACCACAGATTCGCCGCCATCAGCCACAGAATCAAGACCGGCAAGGCCAGCATCCCCCTGAAGGAGCTGGAGCAGTTCAACAGCGACATCCAGAAGCTGCTGGAGCCCCTGGAGGCCGAGATCCAGCAGGGCGTGAACCTGAAGGAGGAGGACTTCAACAAGGACATGAACGAGGACAACGAGGGCACCGTGAAGGAGCTGCTGCAGAGAGGCGACAACCTGCAGCAGAGAATCACCGAC	TRUE
53	DMD	DMD_control_tiles;ENSG00000198947;;297;	Dystrophin	Control	CTGCAGGACCACCTGGAGAAGGTGAAGGCCCTGAGAGGCGAGATCGCCCCCCTGAAGGAGAACGTGAGCCACGTGAACGACCTGGCCAGACAGCTGACCACCCTGGGCATCCAGCTGAGCCCCTACAACCTGAGCACCCTGGAGGACCTGAACACCAGATGGAAGCTGCTGCAGGTGGCCGTGGAGGACAGAGTGAGGCAGCTGCACGAGGCCCACAGGGACTTCGGCCCCGCCAGCCAG	TRUE
54	DMD	DMD_control_tiles;ENSG00000198947;;259;	Dystrophin	Control	GAGGCCGAGCAGGTGCTGGGCCAGGCCAGAGCCAAGCTGGAGAGCTGGAAGGAGGGCCCCTACACCGTGGACGCCATCCAGAAGAAGATCACCGAGACCAAGCAGCTGGCCAAGGACCTGAGACAGTGGCAGACCAACGTGGACGTGGCCAACGACCTGGCCCTGAAGCTGCTGAGAGACTACAGCGCCGACGACACCAGAAAGGTGCACATGATCACCGAGAACATCAACGCCAGCTGG	TRUE
55	DMD	DMD_control_tiles;ENSG00000198947;;171;	Dystrophin	Control	CAGCAGAAGGAGGACGTGCTGAAGAGACTGAAGGCCGAGCTGAACGACATCAGACCCAAGGTGGACAGCACCAGAGACCAGGCCGCCAACCTGATGGCCAACAGAGGCGACCACTGCAGGAAGCTGGTGGAGCCCCAGATCAGCGAGCTGAACCACAGATTCGCCGCCATCAGCCACAGAATCAAGACCGGCAAGGCCAGCATCCCCCTGAAGGAGCTGGAGCAGTTCAACAGCGACATC	TRUE
56	DMD	DMD_control_tiles;ENSG00000198947;;130;	Dystrophin	Control	GAGATCAGCGAGGTGCTGGACAGCCTGGAGAACCTGATGAGACACAGCGAGGACAACCCCAACCAGATCAGAATCCTGGCCCAGACCCTGACCGACGGCGGCGTGATGGACGAGCTGATCAACGAGGAGCTGGAGACCTTCAACAGCAGATGGAGGGAGCTGCACGAGGAGGCCGTGAGGAGGCAGAAGCTGCTGGAGCAGAGCATCCAGAGCGCCCAGGAGACCGAGAAGAGCCTGCAC	TRUE
57	DMD	DMD_control_tiles;ENSG00000198947;;182;	Dystrophin	Control	GAGGGCACCGTGAAGGAGCTGCTGCAGAGAGGCGACAACCTGCAGCAGAGAATCACCGACGAGAGAAAGAGAGAGGAGATCAAGATCAAGCAGCAGCTGCTGCAGACCAAGCACAACGCCCTGAAGGACCTGAGGAGCCAGAGAAGAAAGAAGGCCCTGGAGATCAGCCACCAGTGGTACCAGTACAAGAGGCAGGCCGACGACCTGCTGAAGTGCCTGGACGACATCGAGAAGAAGCTG	TRUE
58	DMD	DMD_control_tiles;ENSG00000198947;;251;	Dystrophin	Control	ATCAAGCAGAAGGCCACCATGCAGGACCTGGAGCAGAGGAGACCCCAGCTGGAGGAGCTGATCACCGCCGCCCAGAACCTGAAGAACAAGACCAGCAACCAGGAGGCCAGAACCATCATCACCGACAGAATCGAGAGAATCCAGAACCAGTGGGACGAGGTGCAGGAGCACCTGCAGAACAGAAGGCAGCAGCTGAACGAGATGCTGAAGGACAGCACCCAGTGGCTGGAGGCCAAGGAG	TRUE
59	DMD	DMD_control_tiles;ENSG00000198947;;255;	Dystrophin	Control	ACCGACAGAATCGAGAGAATCCAGAACCAGTGGGACGAGGTGCAGGAGCACCTGCAGAACAGAAGGCAGCAGCTGAACGAGATGCTGAAGGACAGCACCCAGTGGCTGGAGGCCAAGGAGGAGGCCGAGCAGGTGCTGGGCCAGGCCAGAGCCAAGCTGGAGAGCTGGAAGGAGGGCCCCTACACCGTGGACGCCATCCAGAAGAAGATCACCGAGACCAAGCAGCTGGCCAAGGACCTG	TRUE
60	DMD	DMD_control_tiles;ENSG00000198947;;357;	Dystrophin	Control	AGACTGGAGGCCAGGATGCAGATCCTGGAGGACCACAACAAGCAGCTGGAGAGCCAGCTGCACAGGCTGAGGCAGCTGCTGGAGCAGCCCCAGGCCGAGGCCAAGGTGAACGGCACCACCGTGAGCAGCCCCAGCACCAGCCTGCAGAGGAGCGACAGCAGCCAGCCCATGCTGCTGAGAGTGGTGGGCAGCCAGACCAGCGACAGCATGGGCGAGGAGGACCTGCTGAGCCCCCCCCAG	TRUE
61	DMD	DMD_control_tiles;ENSG00000198947;;131;	Dystrophin	Control	AACCTGATGAGACACAGCGAGGACAACCCCAACCAGATCAGAATCCTGGCCCAGACCCTGACCGACGGCGGCGTGATGGACGAGCTGATCAACGAGGAGCTGGAGACCTTCAACAGCAGATGGAGGGAGCTGCACGAGGAGGCCGTGAGGAGGCAGAAGCTGCTGGAGCAGAGCATCCAGAGCGCCCAGGAGACCGAGAAGAGCCTGCACCTGATCCAGGAGAGCCTGACCTTCATCGAC	TRUE
62		Random_control;;;124;	Random	Control	ACCAGTGCTAAGCAGTCTCAAACTGCCCCCCTGCATAGGTTCCATGGGGACGCCTGCGTCAGCACCGGAATCCTGTCCCACGCAATGATGACAGTGGATCGTCCTAGAGATAAACACATTGCAGAGGCGAGAGCGAAGGAGGCTCGCGCCACGCGGCTTCCCGTTCCCATACTTAAAGTTCACGGCGTGCGTGACCCGCCTCGGAAGCCGCTAGAGCGCAGCGCGCTTCCCGGAGGCACT	TRUE
63		Random_control;;;257;	Random	Control	CAAAGACTGGACGATTCCAACGCAATGGCTATAATTGACCGCGAGTTTTCTTTTCCTCTGACGCTGCTCAGGGAGATGACACCCGGTGGACTTGGTTTGGCGTGCCGAGCCCGGGACGATGTTTATACTAGGCCATTGTCAATCTGCGCGCCCTTCCGTCTAATCCCGCGATCACAGTTCACCCCTGAAAGACTAAGTACCCGAGGATCACACGCCAAGCTTTGTACACGAAGCCGTTCA	TRUE
64		Random_control;;;297;	Random	Control	AACACCGGGTGCCTGATTAAGCCTGCAGAACAGGGCTCCGAAAAACTCACAGGTCCACCTTTGGGATGCTGTCTGGCCGTTGCTATGCGGGGCCGCTCTGACAAGCCCCTTCGTCAAGCCGGCATCACTGTCGAGGCTACTCGTGAGGTGATCAAAGGACGAAAGATAGGGAGACCATCGTTCTGTAGCCCGGGTACTTTATCGCCCACGTCGACAGAGAACCATACAGGAGGTTGTGTG	TRUE
65		Random_control;;;89;	Random	Control	CCTCGCGGGAGTTGCCACTGTGAACTGTACTCAGACTCTTTACAGGGCAGATCCCTGAACGATGACCCACTGTATTATGATAGGCTCAAAATAAGGGCATTCTCGGGAGCCAGCGGTAGCAGAATTGATCCGAAGATCAATGTGGACGACATCCGGTCGACTACTGCGCGACTTCGAATGCTTTGCTTGGAGCCCTGTTATAAAGCTGTCGTGCGAACAGATCACAGGGCTAACGGACAT	TRUE
66		Random_control;;;372;	Random	Control	AACTATCCGGAGCCACTGGGAGTGCGTTCAGAGAAAAGGAAAGAGACTCTCACCCTGCAGTCCTGGATGAGAAAGAGCGAATCTGCAGCGCCAAGATGGGCTCGGTACCCCTTGGACAGCCCTCCTTACGACGTTATAAAGCGAGCAGTCGGTATTTCTTCCCGCTTGAGGACACATCACACCACGATCACAGGCCACAGTCCCGAAACTTGCACCCCTAAGGAACGAAGACTTCACCCC	TRUE
67		Random_control;;;385;	Random	Control	TACACATTTACGCCCGAATCTCGAAACGAGGATGATCTGCTGCAGGACTCCCAGCAATGCTGGACAAGGCACGTGAAGAATGCGATACCACGCAAACATAGTAGATATCGCGGGACCCATACCGACCGCTGGAGTACCGAGGACTTCCCCCGCGAAAGCTATCGGCACACTCCTACCTCGAGACTCACTTTGATTAATCCGGCTAAAAAGGCGTTCGGTAGACGCGAGCTGGCAGAGTCT	TRUE
68		Random_control;;;205;	Random	Control	AGTGTTATCGCGGACGCCTCCCTGATTCAGCAGACAACAAAGAGAGTGCAGAGCGTCCCTACGCGGGTGCTCACTACCGCAGCCCGACGACGTTTTTGGGGCTCGCAGAACTCGGGGGATTGCTCTCCTATACTTACCGGTCAACCTACCTATCAATTTCCTTCAGACGTACGCTGGCCAGGAGCAGTGGCTCTTTGGGAGCAGAGGCTGAATGGCCTTCGGCCCCTGCGACCTAGGCCC	TRUE
69		Random_control;;;410;	Random	Control	AGTCGTAGCTCTCCAAGCTCCTCGTCACTGTGTTTCAGACAGGCCCACACTACTGCCCAGAACATCGCCAGGGAAGACGCTACGCGCAATTCTCCCATTTCCCCAAGTCAAGACACCACCGACGGTATTATTGATACACCCGTTACCGGGGTGGCGATCTTTTGGCCTGCACCGGCTCGAAATGCACAATGCACACGGGCAAGAAACCCTTTTCCTTTCGAGTCAACAGTCCTGGTGACC	TRUE
70		Random_control;;;411;	Random	Control	CTGTGTCACAAATCTGAGGAGCTGAATCCACACTTCCAGTCCCTGTCCCCCAGAGTCGCTGAGAAGGCTAGCCAGTGGTGTAGCAGGGGCAGCGAAAACTTGTGCCTTCGCGACAACAAGTTACCGCAGTCATCGGCCAGTGCAGCGTCAGATATGTTTCCGTCGCATGGCGCCGGTGAAAAAGTGTGCAGTTTGGTGGGGCTCAGTCAAAATAGTCGTAGCTCTCCAAGCTCCTCGTCA	TRUE
71		Random_control;;;21;	Random	Control	GACGCCGCACGCAGTCTCAACGACTTCCTGAGACCATCCGCTACCATCCCTCAGGTGTTCATGAGCCCACCTCGGGGATTACGTTCCCTTATTGATCCCGGTAGCCAGGTCGTGACTTTACGTACTACACAATCGTCAACTCACTTTCATCCCTCATGGGTTCGATCTGGAGAGAGGAAGGTTCAGCACGATTTTCATCTGCCGAATTCTTCAGGACTTTGTGGCATTTGTGCCACCAGC	TRUE
72	HES2	Silencer_tiles;ENSG00000069812;10	HES transcription factor	SilTile Repr	GTTGCTCGTTTGGCTCGTGTTTTGCCTGCTTGTCGTGTTTTGGAGCCTGCTGTTTCTGCTCGTTTGTTGGAGCATTTGTGGCGTCGTGCTGCTTCTGCTACTTTGGATGGTGGTCGTGCTGGTGATTCTTCTGGTCCTTCTGCTCCTGCTCCTGCTCCTGCTTCTGCTCCTGAGCCTGCTTCTGCTCCTGTTCCTTCTCCTCCTTCTCCTCCTTGTGGTCCTGGTTTGTGGCGTCCTTGG	TRUE
73	RYBP	Silencer_tiles;ENSG00000163602;11	PRC1	SilTile Repr	ACTAAGCCTAAGTCTGATATTTTGAAGGATCCTCCTTCTGAGGCTAATTCTATTCAGTCTGCTAATGCTACTACTAAGACTTCTGAGACTAATCATACTTCTCGTCCTCGTTTGAAGAATGTTGATCGTTCTACTGCTCAGCAGTTGGCTGTTACTGTTGGTAATGTTACTGTTATTATTACTGATTTTAAGGAGAAGACTCGTTCTTCTTCTACTTCTTCTTCTACTGTTACTTCTTCT	FALSE
74	ADRM1	Silencer_tiles;ENSG00000130706;26	Protein ubiquitination/degradation	SilTile Repr	CCTATTCAGTTGTCTGATTTGCAGTCTATTTTGGCTACTATGAATGTTCCTGCTGGTCCTGCTGGTGGTCAGCAGGTTGATTTGGCTTCTGTTTTGACTCCTGAGATTATGGCTCCTATTTTGGCTAATGCTGATGTTCAGGAGCGTTTGTTGCCTTATTTGCCTTCTGGTGAGTCTTTGCCTCAGACTGCTGATGAGATTCAGAATACTTTGACTTCTCCTCAGTTTCAGCAGGCTTTG	TRUE
75	CTCF	Silencer_tiles;ENSG00000102974;12	3D genome structure	SilTile Repr	CCTGTTACTGTTCCTGTTGCTACTACTTCTGTTGAGGAGTTGCAGGGTGCTTATGAGAATGAGGTTTCTAAGGAGGGTTTGGCTGAGTCTGAGCCTATGATTTGTCATACTTTGCCTTTGCCTGAGGGTTTTCAGGTTGTTAAGGTTGGTGCTAATGGTGAGGTTGAGACTTTGGAGCAGGGTGAGTTGCCTCCTCAGGAGGATCCTTCTTGGCAGAAGGATCCTGATTATCAGCCTCCT	TRUE
76	SERTAD2	Silencer_tiles;ENSG00000179833;22	Coregulator of PHD/bromodomains	SilTile Repr	TTGATGGATTCTTTGCCTGGTAATTTTGAGATTACTACTTCTACTGGTTTTTTGACTGATTTGACTTTGGATGATATTTTGTTTGCTGATATTGATACTTCTATGTATGATTTTGATCCTTGTACTTCTTCTTCTGGTACTGCTTCTAAGATGGCTCCTGTTTCTGCTGATGATTTGTTGAAGACTTTGGCTCCTTATTCTTCTCAGCCTGTTACTCCTTCTCAGCCTTTTAAGATGGAT	TRUE
77	MGA	Silencer_tiles;ENSG00000174197;238	ncPRC11.6: H2AK119ub, H3K9me2, H3K27me3	SilTile Repr	TCTTGTACTCATATTTCTGCTGATGAGAAGGCTGCTGAGCGTTCTCGTAAGGCTCCTCCTATTCCTTTGAAGTTGAAGCCTGATTATTGGTCTGATAAGTTGCAGAAGGAGGCTGAGGCTTTTGCTTATTATCGTCGTACTCATACTGCTAATGAGCGTCGTCGTCGTGGTGAGATGCGTGATTTGTTTGAGAAGTTGAAGATTACTTTGGGTTTGTTGCATTCTTCTAAGGTTTCTAAG	FALSE
78	REST hCG_1746842	Silencer_tiles;ENSG00000084093;101	Repressive transcription factor; HDAC1/2, LSD1, G9a	SilTile Repr	ATTCATTCTCATGAGGGTTCTGATTTGTCTGATAATATGTCTGAGGGTTCTGATGATTCTGGTTTGCATGGTGCTCGTCCTGTTCCTCAGGAGTCTTCTCGTAAGAATGCTAAGGAGGCTTTGGCTGTTAAGGCTGCTAAGGGTGATTTTGTTTGTATTTTTTGTGATCGTTCTTTTCGTAAGGGTAAGGATTATTCTAAGCATTTGAATCGTCATTTGGTTAATGTTTATTATTTGGAG	TRUE
79	HDAC7	Silencer_tiles;ENSG00000061273;33	Histone deacetylase	SilTile Repr	CCTTTTCATTTTGCTCAGTCTTTGATGACTACTGAGCGTTTGTCTGGTTCTGGTTTGCATTGGCCTTTGTCTCGTACTCGTTCTGAGCCTTTGCCTCCTTCTGCTACTGCTCCTCCTCCTCCTGGTCCTATGCAGCCTCGTTTGGAGCAGTTGAAGACTCATGTTCAGGTTATTAAGCGTTCTGCTAAGCCTTCTGAGAAGCCTCGTTTGCGTCAGATTCCTTCTGCTGAGGATTTGGAG	FALSE
80	TET2	Silencer_tiles;ENSG00000168769;132	DNA demethylase; 5mC --> 5hmC	SilTile Repr	TTTGCTCGTTCTAAGATTCCTCGTAAGTTTAAGTTGTTGGGTGATGATCCTAAGGAGGAGGAGAAGTTGGAGTCTCATTTGCAGAATTTGTCTACTTTGATGGCTCCTACTTATAAGAAGTTGGCTCCTGATGCTTATAATAATCAGATTGAGTATGAGCATCGTGCTCCTGAGTGTCGTTTGGGTTTGAAGGAGGGTCGTCCTTTTTCTGGTGTTACTGCTTGTTTGGATTTTTGTGCT	TRUE
81	HSF2	Silencer_tiles;ENSG00000025156;13	Heat shock response	SilTile Repr	TCTTCTGCTCAGAAGGTTCAGATTAAGCAGGAGACTATTGAGTCTCGTTTGTCTGAGTTGAAGTCTGAGAATGAGTCTTTGTGGAAGGAGGTTTCTGAGTTGCGTGCTAAGCATGCTCAGCAGCAGCAGGTTATTCGTAAGATTGTTCAGTTTATTGTTACTTTGGTTCAGAATAATCAGTTGGTTTCTTTGAAGCGTAAGCGTCCTTTGTTGTTGAATACTAATGGTGCTCAGAAGAAG	TRUE
82	BAZ2A	Silencer_tiles;ENSG00000076108;118	Bromodomain; K4 deacetylation, pRNA binding	SilTile Repr	GGTCAGGATTCTGAGCAGCCTCAGGCTCAGTTGCAGCCTGAGGCTCAGTTGCATGCTCCTGCTCAGCCTCAGCCTCAGTTGCAGTTGCAGTTGCAGTCTCATAAGGGTTTTTTGGAGCAGGAGGGTTCTCCTTTGTCTTTGGGTCAGTCTCAGCATGATTTGTCTCAGTCTGCTTTTTTGTCTTGGTTGTCTCAGACTCAGTCTCATTCTTCTTTGTTGTCTTCTTCTGTTTTGACTCCT	TRUE
83	ATRX	Silencer_tiles;ENSG00000085224;242	BAF/pBAF	SilTile Repr	CGTTTGCAGCAGCAGTATAATCAGCAGCAGCAGCAGCAGATGACTTATCAGCAGGCTACTTTGGGTCATTTGATGATGCCTAAGCCTCCTAATTTGATTATGAATCCTTCTAATTATCAGCAGATTGATATGCGTGGTATGTATCAGCCTGTTGCTGGTGGTATGCAGCCTCCTCCTTTGCAGCGTGCTCCTCCTCCTATGCGTTCTAAGAATCCTGGTCCTTCTCAGGGTAAGTCTATG	TRUE
84	MBD1	Silencer_tiles;ENSG00000141644;47	Binds CpG islands; recruits SETDB1, ATF7IP; H3K9me3	SilTile Repr	GGTCCTGTTGCTGCTTCTACTGAGGCTTTGTTGCAGGAGGCTCAGTGTTCTGGTTTGTCTTGGGTTGTTGCTTTGCCTCAGGTTAAGCAGGAGAAGGCTGATACTCAGGATGAGTGGACTCCTGGTACTGCTGTTTTGACTTCTCCTGTTTTGGTTCCTGGTTGTCCTTCTAAGGCTGTTGATCCTGGTTTGCCTTCTGTTAAGCAGGAGCCTCCTGATCCTGAGGAGGATAAGGAGGAG	FALSE
85	KLF10	Silencer_tiles;ENSG00000155090;12	Kruppel like factor 10; C2H2 zinc finger domain	SilTile Repr	TCTTTGTCTGATACTGCTAAGCCTCATATTGCTGCTCCTTTTAAGGAGGAGGAGAAGTCTCCTGTTTCTGCTCCTAAGTTGCCTAAGGCTCAGGCTACTTCTGTTATTCGTCATACTGCTGATGCTCAGTTGTGTAATCATCAGACTTGTCCTATGAAGGCTGCTTCTATTTTGAATTATCAGAATAATTCTTTTCGTCGTCGTACTCATTTGAATGTTGAGGCTGCTCGTAAGAATATT	FALSE
86	IRF2BP1	Silencer_tiles;ENSG00000170604;0	Co-repressor with IRF2; HDAC-independent repressor	SilTile Repr	ATGGCTTCTGTTCAGGCTTCTCGTCGTCAGTGGTGTTATTTGTGTGATTTGCCTAAGATGCCTTGGGCTATGGTTTGGGATTTTTCTGAGGCTGTTTGTCGTGGTTGTGTTAATTTTGAGGGTGCTGATCGTATTGAGTTGTTGATTGATGCTGCTCGTCAGTTGAAGCGTTCTCATGTTTTGCCTGAGGGTCGTTCTCCTGGTCCTCCTGCTTTGAAGCATCCTGCTACTAAGGATTTG	TRUE
87	CHD4	Silencer_tiles;ENSG00000111642;38	Chromodomain; SNF2/RAD54 family; NuRD complex member	SilTile Repr	GAGATTATTTTGTGTGATACTTGTCCTCGTGCTTATCATATGGTTTGTTTGGATCCTGATATGGAGAAGGCTCCTGAGGGTAAGTGGTCTTGTCCTCATTGTGAGAAGGAGGGTATTCAGTGGGAGGCTAAGGAGGATAATTCTGAGGGTGAGGAGATTTTGGAGGAGGTTGGTGGTGATTTGGAGGAGGAGGATGATCATCATATGGAGTTTTGTCGTGTTTGTAAGGATGGTGGTGAG	TRUE
88	SKOR1	Silencer_tiles;ENSG00000188779;4	SKI family corepressor of LBX1	SilTile Repr	GAGGCTTTGACTACTCAGTTGGGTCCTGGTCGTGAGGGTTCTTCTTCTCCTAATTCTAAGCAGGAGTTGCAGCCTTATTCTGGTTCTTCTGCTTTGAAGCCTAATCAGGTTGGTGAGACTTCTTTGTATGGTGTTCCTATTGTTTCTTTGGTTATTGATGGTCAGGAGCGTTTGTGTTTGGCTCAGATTTCTAATACTTTGTTGAAGAATTATTCTTATAATGAGATTCATAATCGTCGT	FALSE
89	HIVEP3	Silencer_tiles;ENSG00000127124;78	NF-kB inhibition	SilTile Repr	GGTTCTGGTTCTGAGTCTGGTAAGGAGCGTCGTACTACTTCTAAGGAGATTTCTGTTATTCAGCATACTTCTTCTTTTGAGAAGTCTGATTCTTTGGAGCAGCCTTCTGGTTTGGAGGGTGAGGATAAGCCTTTGGCTCAGTTTCCTTCTCCTCCTCCTGCTCCTCATGGTCGTTCTGCTCATTCTTTGCAGCCTAAGTTGGTTCGTCAGCCTAATATTCAGGTTCCTGAGATTTTGGTT	TRUE
90	SCML2	Silencer_tiles;ENSG00000102098;62	Polycomb	SilTile Repr	AAGCAGGGTTTTTCTAAGGATCCTTCTACTTGGTCTGTTGATGAGGTTATTCAGTTTATGAAGCATACTGATCCTCAGATTTCTGGTCCTTTGGCTGATTTGTTTCGTCAGCATGAGATTGATGGTAAGGCTTTGTTTTTGTTGAAGTCTGATGTTATGATGAAGTATATGGGTTTGAAGTTGGGTCCTGCTTTGAAGTTGTGTTATTATATTGAGAAGTTGAAGGAGGGTAAGTATTCT	TRUE
91	SMN2	Silencer_tiles;ENSG00000205571;13	snRNP assembly; pre-mRNA splicing	SilTile Repr	GGTAATCGTGAGGAGCAGAATTTGTCTGATTTGTTGTCTCCTATTTGTGAGGTTGCTAATAATATTGAGCAGAATGCTCAGGAGAATGAGAATGAGTCTCAGGTTTCTACTGATGAGTCTGAGAATTCTCGTTCTCCTGGTAATAAGTCTGATAATATTAAGCCTAAGTCTGCTCCTTGGAATTCTTTTTTGCCTCCTCCTCCTCCTATGCCTGGTCCTCGTTTGGGTCCTGGTAAGCCT	TRUE
92	CBX7	Silencer_tiles;ENSG00000100307;18	PRC1	SilTile Repr	TTGTTTTTGCAGGAGCCTCCTGCTCCTGATGTTTTGCAGGCTGCTGGTGAGTGGGAGCCTGCTGCTCAGCCTCCTGAGGAGGAGGCTGATGCTGATTTGGCTGAGGGTCCTCCTCCTTGGACTCCTGCTTTGCCTTCTTCTGAGGTTACTGTTACTGATATTACTGCTAATTCTATTACTGTTACTTTTCGTGAGGCTCAGGCTGCTGAGGGTTTTTTTCGTGATCGTTCTGGTAAGTTT	TRUE
93	DNMT3B	Silencer_tiles;ENSG00000088305;10	DNA methylation	SilTile Repr	CCTGCTGTTCGTACTCGTAATAATAATTCTGTTTCTTCTCGTGAGCGTCATCGTCCTTCTCCTCGTTCTACTCGTGGTCGTCAGGGTCGTAATCATGTTGATGAGTCTCCTGTTGAGTTTCCTGCTACTCGTTCTTTGCGTCGTCGTGCTACTGCTTCTGCTGGTACTCCTTGGCCTTCTCCTCCTTCTTCTTATTTGACTATTGATTTGACTGATGATACTGAGGATACTCATGGTACT	TRUE
94	MGA	Silencer_tiles;ENSG00000174197;34	ncPRC11.6: H2AK119ub, H3K9me2, H3K27me3	SilTile Repr	GCTTTGTCTGAGGTTCCTCAGTTGAAGCAGGAGATTTCTGAGTGTTTGATTGCTTCTTCTTTTGAGGATGATTCTCGTGTTGCTTCTCCTTTGGATCAGAATGGTTCTTTTAATGTTGTTATTAAGGAGGAGCCTTTGGATGATTATGATTATGAGTTGGGTGAGTGTCCTGAGGGTGTTACTGTTAAGCAGGAGGAGACTGATGAGGAGACTGATGTTTATTCTAATTCTGATGATGAT	TRUE
95	ZIK1	Human_KRAB_variant;M0QYP0;367	HP1 (KRAB)	KRAB Repr	AGAGCCCCCACCCAGGTGACCGTGAGCCCCGAGACCCACATGGACCTGACCAAGGGCTGCGTGACCTTCGAGGACATCGCCATCTACTTCAGCCAGGACGAGTGGGGCCTGCTGGACGAGGCCCAGAGACTGCTGTACCTGGAGGTGATGCTGGAGAACTTCGCCCTGGTGGCCAGCCTGGGCTGCGGCCACGGCACCGAGGACGAAGAGACCCCTAGCGACCAGAACGTGAGCGTGGGC	TRUE
96	ZNF10	Human_KRAB_variant;P21506;146	HP1 (KRAB)	KRAB Repr	GACGCCAAGAGCCTGACCGCCTGGAGCAGAACCCTGGTGACCTTCAAGGACGTGTTCGTGGACTTCACCAGAGAGGAGTGGAAGCTGCTGGACACCGCCCAGCAGATCGTGTACAGAAACGTGATGCTGGAGAACTACAAGAACCTGGTGAGCCTGGGCTACCAGCTGACCAAGCCCGACGTGATCCTGAGACTGGAGAAGGGCGAGGAGCCCTGGCTGGTGGAGAGAGAGATCCACCAG	TRUE
97	ZNF791	Human_KRAB_variant;Q3KP31;676	HP1 (KRAB)	KRAB Repr	GTGGCGTTTGAAGATGTGAGCGTGAGCTTTAGCCAGGAAGAATGGGCGCTGCTGGCGCCGAGCCAGAAAAAACTGTATCGCGATGTGATGCAGGAAACCTTTAAAAACCTGGCGAGCATTGGCGAAAAATGGGAAGATCCGAACGTGGAAGATCAGCATAAAAACCAGGGCCGCAACCTGCGCAGCCATACCGGCGAACGCCTGTGCGAAGGCAAAGAAGGCAGCCAGTGCGCGGAAAAC	TRUE
98	ZNF496_K	NIZP1_KRAB	Unknown	KRAB Activator	CAGGAGGAGAACGTGAGAGACACCCAGCAGGTGACCACCCTGCAGCTGCCCCCCAGCAGAGTGAGCCCCTTCAAGGACATGATCCTGTGCTTCAGCGAGGAGGACTGGAGCCTGCTGGACCCCGCCCAGACCGGCTTCTACGGCGAGTTCATCATCGGCGAGGACTACGGCGTGAGCATGCCCCCCAACGACCTGGCCGCCCAGCCCGACCTTAGCCAGGGCGAGGAGAACGAGCCCAGA	TRUE
99	ZNF496_C	NIZP1_C2HR	NSD1 recruitment	C2HR Repr	AGCTATGTGTGCCCGAACTGCGGCAAAATTTTTCGCTGGCGCGTGAACTTTATTCGCCATCTGCGCAGCCGCCGCGAACAGGAAAAACCGCATGAATGCAGCGTGTGCGGCGAACTGTTTAGCGATAGCGAAGATCTGGATGGCCATCTGGAAAGCCATGAAGCGCAGAAACCGTATCGCTGCGGCGCGTGCGGCAAAAGCTTTCGCCTGAACAGCCATCTGCTGAGCCATCGCCGCATT	TRUE
